# Probiotic and postbiotic treatment *in situ* during a marine heat wave improves coral health and promotes specific metabolic and microbiome changes

**DOI:** 10.1101/2025.10.09.679041

**Authors:** Erika P. Santoro, Inês Raimundo, Laura Beenham, Neus Garcias-Bonet, Francisca C. García, Júnia Schultz, João Curdia, Chakkiath Paul Antony, Nathalia Delgadillo-Ordoñez, Upendra Singh, Alexandre S. Rosado, Mariusz Jaremko, Lukasz Jaremko, Raquel S. Peixoto

## Abstract

Microbial therapies are emerging as promising tools for coral protection against heat stress, yet such application was not tested *in situ*. We tested two coral-derived probiotic consortia and their heat-killed counterparts (postbiotics) on bleaching *Acropora* cf. *valida* in the Red Sea during a marine heatwave. Over 15 days, both live and one of the heat-killed treatments maintained photosynthetic efficiency (*Fv/Fm*), whereas placebo-treated corals exhibited significant thermal stress-induced decline. 16S rRNA gene sequencing profiling showed enrichment of putatively beneficial genera (e.g., *Terasakiispira spp.*, *Pseudoalteromonas spp.*), and untargeted metabolomics resolved treatment-specific metabolic signatures that differed among consortia and between live and inactivated formulations. These molecular fingerprints illuminate specific underlying protective mechanisms and host–microbiome interactions under heat stress. Together, our results position microbial therapies (probiotics and specific postbiotics) as field-validated, mechanism-informed interventions capable of minimizing impacts on corals during real-world thermal extremes and provide design cues for scalable deployment.
