## Supplementary material for "Probiotic and postbiotic treatment *in situ* during a marine heat wave improves coral health and promotes specific metabolic and microbiome changes": Table S3

### Sheet: Table S2
Table S3: Distribution of ASVs with >99% identity with BMCs strains in the different treatments and sampling time (mean and median). The table also provides the results of statistical analysis (Kruskall Wallis) of each bacterial strain by time among treatments followed by Dunn test for identifying enrichment of BMCs strains in different treatments at T1.
BMC1 - kruskal.test(bmc_reads ~ treatment)
sampling_time	bmc_name	kw_H	kw_p
T0	Cobetia sp.	4.58	0.101266
T0	Halomonas sp.	3.46475	0.176864
T0	Pseudoalteromonas galatheae	1.22878	0.540972
T0	Sutcliffiella sp.	2.03358	0.361755
T1	Cobetia sp.	6.26	0.0437178
T1	Halomonas sp.	4.82	0.0898153
T1	Pseudoalteromonas galatheae	2.512	0.284791
T1	Sutcliffiella sp.	0.466667	0.79189
Dun-test - Cobetia sp. T1
chi2	Z	P	P.adjusted	comparisons	unique_bmc
6.26	-1.55563	0.0598975	0.0898462	BMC1 - D_BMC1	Cobetia sp. T1
6.26	0.919239	0.178985	0.178985	BMC1 - Placebo	Cobetia sp. T1
6.26	2.47487	0.00666416	0.0199925	D_BMC1 - Placebo	Cobetia sp. T1
BMC2 - kruskal.test(bmc_reads ~ treatment)
sampling_time	bmc_name	kw_H	kw_p
T0	Cobetia sp.	0.5	0.778801
T0	Halomonas piezotolerans	3.28345	0.193645
T0	Pseudoalteromonas sp.	2.48444	0.288743
T1	Cobetia sp.	8.34	0.0154523
T1	Halomonas piezotolerans	3.66	0.160414
T1	Pseudoalteromonas sp.	4.46	0.107528
Dun-test - Cobetia sp. T1
chi2	Z	P	P.adjusted	comparisons	unique_bmc
8.34	-0.636396	0.262259	0.262259	BMC2 - D_BMC2	Cobetia sp. T1
8.34	2.12132	0.0169474	0.0254211	BMC2 - Placebo	Cobetia sp. T1
8.34	2.75772	0.00291033	0.008731	D_BMC2 - Placebo	Cobetia sp. T1
Distribution
sampling_time	bmc_name	treatment	nonzeros	mean	median
T0	Cobetia sp.	Placebo	5	0.00096521	7.79361e-05
T0	Cobetia sp.	BMC1	5	0.00933578	0.00531492
T0	Cobetia sp.	D_BMC1	4	0.00202624	0.00165977
T0	Halomonas sp.	Placebo	4	4.21773e-05	1.11126e-05
T0	Halomonas sp.	BMC1	4	0.00176045	0.000414805
T0	Halomonas sp.	D_BMC1	4	0.000181972	6.23279e-05
T0	Pseudoalteromonas galatheae	Placebo	4	9.60089e-05	7.3469e-05
T0	Pseudoalteromonas galatheae	BMC1	5	4.18884e-05	4.50875e-06
T0	Pseudoalteromonas galatheae	D_BMC1	3	1.65044e-05	2.68572e-06
T0	Sutcliffiella sp.	Placebo	0	0	0
T0	Sutcliffiella sp.	BMC1	1	0.000853378	0
T0	Sutcliffiella sp.	D_BMC1	2	6.34121e-06	0
T1	Cobetia sp.	Placebo	5	6.77967e-05	2.83189e-05
T1	Cobetia sp.	BMC1	4	0.000812171	0.000130775
T1	Cobetia sp.	D_BMC1	5	0.00776503	0.000768268
T1	Halomonas sp.	Placebo	5	0.000145609	0.000162055
T1	Halomonas sp.	BMC1	4	0.000721138	0.000281902
T1	Halomonas sp.	D_BMC1	5	0.00842497	0.00474566
T1	Pseudoalteromonas galatheae	Placebo	2	5.29649e-05	0
T1	Pseudoalteromonas galatheae	BMC1	4	0.000109329	0.000119684
T1	Pseudoalteromonas galatheae	D_BMC1	3	3.04412e-05	1.38258e-05
T1	Sutcliffiella sp.	Placebo	3	3.30493e-06	1.82126e-06
T1	Sutcliffiella sp.	BMC1	3	0.000108986	1.45178e-06
T1	Sutcliffiella sp.	D_BMC1	2	3.81361e-05	0
T0	Cobetia sp.	Placebo	5	0.00096521	7.79361e-05
T0	Cobetia sp.	BMC2	4	9.24672e-05	3.60602e-05
T0	Cobetia sp.	D_BMC2	5	7.62261e-05	4.12519e-05
T0	Halomonas piezotolerans	Placebo	4	4.21773e-05	1.11126e-05
T0	Halomonas piezotolerans	BMC2	5	0.000196759	0.000196957
T0	Halomonas piezotolerans	D_BMC2	3	0.000647808	9.8551e-06
T0	Pseudoalteromonas sp.	Placebo	5	0.00035889	3.38213e-05
T0	Pseudoalteromonas sp.	BMC2	3	5.88075e-05	6.48238e-06
T0	Pseudoalteromonas sp.	D_BMC2	5	0.000128094	0.000141435
T1	Cobetia sp.	Placebo	5	6.77967e-05	2.83189e-05
T1	Cobetia sp.	BMC2	5	0.000650789	0.000836697
T1	Cobetia sp.	D_BMC2	5	0.00250229	0.00101352
T1	Halomonas piezotolerans	Placebo	5	0.000145609	0.000162055
T1	Halomonas piezotolerans	BMC2	5	0.00124313	0.000926714
T1	Halomonas piezotolerans	D_BMC2	4	0.000721618	0.000433623
T1	Pseudoalteromonas sp.	Placebo	5	4.47193e-05	4.40517e-05
T1	Pseudoalteromonas sp.	BMC2	5	0.00031906	0.000285267
T1	Pseudoalteromonas sp.	D_BMC2	4	0.000811908	0.000139763
