## Supplementary material for "Probiotic and postbiotic treatment *in situ* during a marine heat wave improves coral health and promotes specific metabolic and microbiome changes": Table S4

### Sheet: Table S4_new
Table S4: Kruskal-Wallis statistical test results of alpha diversity (Shannon, Observed ASV, Simpson, Chaos and Evenness indexes) of 16S rRNA ASVs in each sampling time.
Index	Statistic	P_value	df	Effect_Size	Group_Sizes
Shannon_t1	4.61538	0.329084	4	0.150641	Placebo 5, BMC1 5, D_BMC1 5, BMC2 5, D_BMC2 5
Shannon_t0	5.05846	0.281351	4	0.169103	Placebo 5, BMC1 5, D_BMC1 5, BMC2 5, D_BMC2 5
Simpson_t1	4.19446	0.380328	4	0.133103	Placebo 5, BMC1 5, D_BMC1 5, BMC2 5, D_BMC2 5
Simpson_t0	6.69785	0.152744	4	0.23741	Placebo 5, BMC1 5, D_BMC1 5, BMC2 5, D_BMC2 5
Chao1_t1	4.15015	0.386066	4	0.131256	Placebo 5, BMC1 5, D_BMC1 5, BMC2 5, D_BMC2 5
Chao1_t0	5.50154	0.239594	4	0.187564	Placebo 5, BMC1 5, D_BMC1 5, BMC2 5, D_BMC2 5
Observed_t1	6.79385	0.147192	4	0.24141	Placebo 5, BMC1 5, D_BMC1 5, BMC2 5, D_BMC2 5
Observed_t0	3.21231	0.522945	4	0.0921795	Placebo 5, BMC1 5, D_BMC1 5, BMC2 5, D_BMC2 5
Evenness_t1	5.20615	0.266791	4	0.175256	Placebo 5, BMC1 5, D_BMC1 5, BMC2 5, D_BMC2 5
Evenness_t0	4.224	0.376539	4	0.134333	Placebo 5, BMC1 5, D_BMC1 5, BMC2 5, D_BMC2 5
