## Supplementary material for "Probiotic and postbiotic treatment *in situ* during a marine heat wave improves coral health and promotes specific metabolic and microbiome changes": Table S6

### Sheet: Table S6_new
Table S6: Relative abundance of bacteria families in the different sampling times and treatments.
sampling_time	treatment	Family_grouped	Abundance
T0	Placebo	Bacillaceae	1.98392
T0	Placebo	Cyanobiaceae	1.82328
T0	Placebo	Endozoicomonadaceae	58.919
T0	Placebo	Flavobacteriaceae	0.850022
T0	Placebo	Myxococcaceae	4.99664
T0	Placebo	Other	0.0394619
T0	Placebo	Rhodanobacteraceae	0.00649568
T0	Placebo	Rhodobacteraceae	1.20274
T0	Placebo	Rickettsiaceae	0.218272
T0	Placebo	Simkaniaceae	8.70384
T0	Placebo	Vibrionaceae	1.92004
T0	BMC1	Bacillaceae	5.56033
T0	BMC1	Cyanobiaceae	0.893432
T0	BMC1	Endozoicomonadaceae	55.5921
T0	BMC1	Flavobacteriaceae	1.05501
T0	BMC1	Myxococcaceae	0.674601
T0	BMC1	Other	0.046222
T0	BMC1	Rhodanobacteraceae	0.103616
T0	BMC1	Rhodobacteraceae	10.0473
T0	BMC1	Rickettsiaceae	1.57693
T0	BMC1	Simkaniaceae	1.12562
T0	BMC1	Vibrionaceae	0.676034
T0	D_BMC1	Bacillaceae	4.43316
T0	D_BMC1	Cyanobiaceae	1.9752
T0	D_BMC1	Endozoicomonadaceae	36.732
T0	D_BMC1	Flavobacteriaceae	0.586684
T0	D_BMC1	Myxococcaceae	15.2201
T0	D_BMC1	Other	0.0455736
T0	D_BMC1	Rhodanobacteraceae	8.99745
T0	D_BMC1	Rhodobacteraceae	0.584322
T0	D_BMC1	Rickettsiaceae	2.61995
T0	D_BMC1	Simkaniaceae	5.47216
T0	D_BMC1	Vibrionaceae	1.00235
T0	BMC2	Bacillaceae	1.55132
T0	BMC2	Cyanobiaceae	1.43764
T0	BMC2	Endozoicomonadaceae	73.8935
T0	BMC2	Flavobacteriaceae	0.348226
T0	BMC2	Myxococcaceae	1.49862
T0	BMC2	Other	0.0352225
T0	BMC2	Rhodanobacteraceae	0.345342
T0	BMC2	Rhodobacteraceae	0.282528
T0	BMC2	Rickettsiaceae	0.0108823
T0	BMC2	Simkaniaceae	3.08129
T0	BMC2	Vibrionaceae	0.256454
T0	D_BMC2	Bacillaceae	4.30201
T0	D_BMC2	Cyanobiaceae	7.12835
T0	D_BMC2	Endozoicomonadaceae	57.1286
T0	D_BMC2	Flavobacteriaceae	2.32324
T0	D_BMC2	Myxococcaceae	3.48201
T0	D_BMC2	Other	0.0440187
T0	D_BMC2	Rhodanobacteraceae	0.0354032
T0	D_BMC2	Rhodobacteraceae	0.904401
T0	D_BMC2	Rickettsiaceae	0.495667
T0	D_BMC2	Simkaniaceae	2.36333
T0	D_BMC2	Vibrionaceae	0.223759
T1	Placebo	Bacillaceae	10.3046
T1	Placebo	Cyanobiaceae	0.580436
T1	Placebo	Endozoicomonadaceae	44.8693
T1	Placebo	Flavobacteriaceae	0.175219
T1	Placebo	Myxococcaceae	20.7866
T1	Placebo	Other	0.0150079
T1	Placebo	Rhodanobacteraceae	0.00784218
T1	Placebo	Rhodobacteraceae	0.0967586
T1	Placebo	Rickettsiaceae	1.17607
T1	Placebo	Simkaniaceae	11.8382
T1	Placebo	Vibrionaceae	2.79607
T1	BMC1	Bacillaceae	1.65361
T1	BMC1	Cyanobiaceae	0.621876
T1	BMC1	Endozoicomonadaceae	59.3448
T1	BMC1	Flavobacteriaceae	0.284117
T1	BMC1	Myxococcaceae	0.573885
T1	BMC1	Other	0.0627922
T1	BMC1	Rhodanobacteraceae	0.00573836
T1	BMC1	Rhodobacteraceae	0.346699
T1	BMC1	Rickettsiaceae	0.277745
T1	BMC1	Simkaniaceae	5.77881
T1	BMC1	Vibrionaceae	0.281715
T1	D_BMC1	Bacillaceae	0.704178
T1	D_BMC1	Cyanobiaceae	1.86072
T1	D_BMC1	Endozoicomonadaceae	45.8114
T1	D_BMC1	Flavobacteriaceae	0.81833
T1	D_BMC1	Myxococcaceae	10.0294
T1	D_BMC1	Other	0.0581616
T1	D_BMC1	Rhodanobacteraceae	9.16651
T1	D_BMC1	Rhodobacteraceae	0.348585
T1	D_BMC1	Rickettsiaceae	0.462362
T1	D_BMC1	Simkaniaceae	1.1245
T1	D_BMC1	Vibrionaceae	1.11668
T1	BMC2	Bacillaceae	0.772037
T1	BMC2	Cyanobiaceae	1.33231
T1	BMC2	Endozoicomonadaceae	42.1718
T1	BMC2	Flavobacteriaceae	1.05777
T1	BMC2	Myxococcaceae	16.7276
T1	BMC2	Other	0.0597593
T1	BMC2	Rhodanobacteraceae	0.0948899
T1	BMC2	Rhodobacteraceae	0.911948
T1	BMC2	Rickettsiaceae	0.164463
T1	BMC2	Simkaniaceae	6.89471
T1	BMC2	Vibrionaceae	0.530685
T1	D_BMC2	Bacillaceae	2.40299
T1	D_BMC2	Cyanobiaceae	1.99271
T1	D_BMC2	Endozoicomonadaceae	39.5704
T1	D_BMC2	Flavobacteriaceae	1.74491
T1	D_BMC2	Myxococcaceae	1.66922
T1	D_BMC2	Other	0.0773041
T1	D_BMC2	Rhodanobacteraceae	0.0412073
T1	D_BMC2	Rhodobacteraceae	1.62506
T1	D_BMC2	Rickettsiaceae	0.998193
T1	D_BMC2	Simkaniaceae	9.98868
T1	D_BMC2	Vibrionaceae	2.01031
