## Supplementary material for "Probiotic and postbiotic treatment *in situ* during a marine heat wave improves coral health and promotes specific metabolic and microbiome changes": Table S7

### Sheet: Table S5
Table S7: DESeq results and statistics, including individual FDR adjusted p-values, log2FolderChange (LFC) of the differentially abundant taxa per treatment at T1.
Consortium	Comparison	ASV	baseMean	log2FoldChange	stat	padj	lowtax_name
BMC1	Placebo vs. BMC1	ASV_120	292.548	22.1251	5.75086	1.71747e-06	(g) Endozoicomonas
BMC1	Placebo vs. BMC1	ASV_227	361.132	12.9667	3.78608	0.0020961	(g) Terasakiispira
BMC1	Placebo vs. BMC1	ASV_270	69.4741	24.3209	5.22726	1.2889e-05	(g) Terasakiispira
BMC1	Placebo vs. BMC1	ASV_108	1165.26	-15.7222	-5.01082	3.24837e-05	(g) Candidatus Amoebophilus
BMC1	Placebo vs. BMC1	ASV_430	143.223	-21.6212	-4.76153	7.37864e-05	(g) NS5 marine group
BMC1	Placebo vs. BMC1	ASV_319	87.372	-10.2545	-3.67233	0.00300105	(g) NS2b marine group
BMC1	Placebo vs. BMC1	ASV_151	53.9952	-9.13463	-2.79067	0.0472869	(g) NS4 marine group
BMC1	Placebo vs. BMC1	ASV_1274	9.58295	18.2566	4.7565	7.37864e-05	(g) Endozoicomonas
BMC1	Placebo vs. BMC1	ASV_744	40.1165	15.9162	4.55703	0.000137185	(g) Endozoicomonas
BMC1	Placebo vs. BMC1	ASV_653	43.206	19.6384	4.45687	0.000202066	(g) Endozoicomonas
BMC1	Placebo vs. BMC1	ASV_1089	25.5808	15.7317	4.41524	0.000237935	(g) Endozoicomonas
BMC1	Placebo vs. BMC1	ASV_512	77.4205	16.9458	4.34153	0.000310245	(g) Endozoicomonas
BMC1	Placebo vs. BMC1	ASV_480	72.2092	18.104	4.31284	0.000336954	(g) Endozoicomonas
BMC1	Placebo vs. BMC1	ASV_323	90.7028	17.7557	4.2074	0.000494123	(g) Endozoicomonas
BMC1	Placebo vs. BMC1	ASV_286	128.333	17.5459	4.13351	0.000642352	(g) Endozoicomonas
BMC1	Placebo vs. BMC1	ASV_797	48.5713	17.3163	4.12891	0.000642506	(g) Endozoicomonas
BMC1	Placebo vs. BMC1	ASV_696	27.9809	18.9515	4.12076	0.000652854	(g) Endozoicomonas
BMC1	Placebo vs. BMC1	ASV_335	93.1315	17.3148	4.09679	0.00069742	(g) Endozoicomonas
BMC1	Placebo vs. BMC1	ASV_656	27.8614	18.7318	4.01975	0.00090302	(g) Endozoicomonas
BMC1	Placebo vs. BMC1	ASV_378	89.525	16.8424	4.00345	0.000951181	(g) Endozoicomonas
BMC1	Placebo vs. D_BMC1	ASV_227	361.132	25.5877	7.66999	1.49816e-11	(g) Terasakiispira
BMC1	Placebo vs. D_BMC1	ASV_260	41.8651	7.00372	2.67735	0.0475259	(g) NS5 marine group
BMC1	Placebo vs. D_BMC1	ASV_233	166.257	6.76565	2.91123	0.0244976	(g) Pseudoalteromonas
BMC1	Placebo vs. D_BMC1	ASV_147	225.342	-24.8218	-7.20282	1.7124e-10	(g) Endozoicomonas
BMC1	Placebo vs. D_BMC1	ASV_120	292.548	24.6249	6.40173	2.67613e-08	(g) Endozoicomonas
BMC1	Placebo vs. D_BMC1	ASV_154	23.5374	-6.44844	-3.00815	0.0184627	(g) Sphingobium
BMC1	Placebo vs. D_BMC1	ASV_2115	18.4856	-7.3846	-2.82161	0.031293	(g) Roseitalea
BMC1	Placebo vs. D_BMC1	ASV_1634	27.5039	-8.16654	-2.73305	0.0407885	(g) Phormidium MBIC10003
BMC1	Placebo vs. D_BMC1	ASV_2431	11.2664	-15.737	-4.04116	0.00052051	(g) Labrenzia
BMC1	Placebo vs. D_BMC1	ASV_93	1237.51	5.20156	3.04327	0.0165719	(g) Halomonas
BMC1	Placebo vs. D_BMC1	ASV_245	206.467	8.02258	3.19274	0.0104024	(g) Halomonas
BMC1	Placebo vs. D_BMC1	ASV_1504	26.9815	-8.2682	-2.99575	0.0189252	(g) Halomicronema TFEP1
BMC1	Placebo vs. D_BMC1	ASV_1941	20.7392	-7.52958	-2.90271	0.0249789	(g) Fodinicurvata
BMC1	Placebo vs. D_BMC1	ASV_73	1030.35	5.82339	3.24331	0.00894848	(g) Cobetia
BMC1	Placebo vs. D_BMC1	ASV_84	508.247	-7.19079	-3.18888	0.0104539	(g) Candidatus Hepatoplasma
BMC1	Placebo vs. D_BMC1	ASV_145	377.814	6.90625	2.84705	0.0293389	(g) Cobetia
BMC1	Placebo vs. D_BMC1	ASV_2830	12.0148	-21.0604	-6.22917	6.80686e-08	(g) Blastopirellula
BMC1	Placebo vs. D_BMC1	ASV_199	147.637	-20.4525	-6.16883	8.56055e-08	(g) Endozoicomonas
BMC1	Placebo vs. D_BMC1	ASV_744	40.1165	20.2549	5.85306	4.6705e-07	(g) Endozoicomonas
BMC1	Placebo vs. D_BMC1	ASV_1089	25.5808	19.6537	5.56653	1.90076e-06	(g) Endozoicomonas
BMC1	Placebo vs. D_BMC1	ASV_512	77.4205	21.3857	5.51327	2.35997e-06	(g) Endozoicomonas
BMC1	Placebo vs. D_BMC1	ASV_1226	24.2669	20.0173	5.23541	8.96139e-06	(g) Endozoicomonas
BMC1	Placebo vs. D_BMC1	ASV_1367	18.0646	19.1588	5.16388	1.09871e-05	(g) Endozoicomonas
BMC1	Placebo vs. D_BMC1	ASV_286	128.333	21.8038	5.156	1.09871e-05	(g) Endozoicomonas
BMC1	Placebo vs. D_BMC1	ASV_378	89.525	21.5007	5.13898	1.14573e-05	(g) Endozoicomonas
BMC1	Placebo vs. D_BMC1	ASV_335	93.1315	21.4858	5.10654	1.29901e-05	(g) Endozoicomonas
BMC1	Placebo vs. D_BMC1	ASV_480	72.2092	21.2578	5.07731	1.44268e-05	(g) Endozoicomonas
BMC1	Placebo vs. D_BMC1	ASV_797	48.5713	21.1657	5.07014	1.44268e-05	(g) Endozoicomonas
BMC1	Placebo vs. D_BMC1	ASV_323	90.7028	21.173	5.03362	1.67684e-05	(g) Endozoicomonas
BMC1	Placebo vs. D_BMC1	ASV_1590	14.7492	18.4932	5.01241	1.80067e-05	(g) Endozoicomonas
BMC1	Placebo vs. D_BMC1	ASV_653	43.206	21.3218	4.84238	3.53766e-05	(g) Endozoicomonas
BMC1	Placebo vs. D_BMC1	ASV_391	76.3609	21.1878	4.69375	5.75343e-05	(g) Endozoicomonas
BMC1	Placebo vs. D_BMC1	ASV_1106	25.7179	19.24	4.67396	5.97232e-05	(g) Endozoicomonas
BMC1	Placebo vs. D_BMC1	ASV_1114	23.8344	19.9285	4.64677	6.11824e-05	(g) Endozoicomonas
BMC1	Placebo vs. D_BMC1	ASV_287	110.681	21.4925	4.61898	6.54681e-05	(g) Endozoicomonas
BMC1	Placebo vs. D_BMC1	ASV_656	27.8614	20.8857	4.48808	0.000100237	(g) Endozoicomonas
BMC1	Placebo vs. D_BMC1	ASV_696	27.9809	20.4411	4.44898	0.000113864	(g) Endozoicomonas
BMC1	Placebo vs. D_BMC1	ASV_722	34.8341	19.9899	4.29462	0.000198493	(g) Endozoicomonas
BMC1	Placebo vs. D_BMC1	ASV_1274	9.58295	16.5107	4.27962	0.000209051	(g) Endozoicomonas
BMC1	BMC1 vs. D_BMC1	ASV_21	7208.92	6.1692	3.23477	0.0107755	(g) Endozoicomonas
BMC1	BMC1 vs. D_BMC1	ASV_58	2558.1	8.59784	3.86295	0.00107132	(g) Endozoicomonas
BMC1	BMC1 vs. D_BMC1	ASV_108	1165.26	13.5501	4.31834	0.000159508	(g) Candidatus Amoebophilus
BMC1	BMC1 vs. D_BMC1	ASV_134	540.799	6.753	3.27059	0.00960156	(g) NS5 marine group
BMC1	BMC1 vs. D_BMC1	ASV_147	225.342	-19.6992	-5.67456	2.06576e-07	(g) Endozoicomonas
BMC1	BMC1 vs. D_BMC1	ASV_199	147.637	-28.4181	-8.68201	1.07841e-15	(g) Endozoicomonas
BMC1	BMC1 vs. D_BMC1	ASV_227	361.132	12.621	3.82314	0.00124574	(g) Terasakiispira
BMC1	BMC1 vs. D_BMC1	ASV_270	69.4741	-29.8854	-6.423	3.80655e-09	(g) Terasakiispira
BMC1	BMC1 vs. D_BMC1	ASV_319	87.372	8.41377	3.01115	0.0225558	(g) NS2b marine group
BMC1	BMC1 vs. D_BMC1	ASV_430	143.223	20.2484	4.45566	8.69809e-05	(g) NS5 marine group
BMC1	BMC1 vs. D_BMC1	ASV_695	58.2565	-20.3174	-5.9518	5.01483e-08	(g) Endozoicomonas
BMC1	BMC1 vs. D_BMC1	ASV_849	48.5756	24.8703	5.34404	1.15427e-06	(g) Endozoicomonas
BMC1	BMC1 vs. D_BMC1	ASV_1028	16.3393	23.6756	5.63786	2.42795e-07	(g) Endozoicomonas
BMC1	BMC1 vs. D_BMC1	ASV_1106	25.7179	40.5681	9.85493	5.4298e-20	(g) Endozoicomonas
BMC1	BMC1 vs. D_BMC1	ASV_1132	24.9126	-22.9606	-6.06671	2.60334e-08	(g) Endozoicomonas
BMC2	Placebo vs. BMC2	ASV_4	39267	8.05475	4.22663	0.000222435	(g) Endozoicomonas
BMC2	Placebo vs. BMC2	ASV_12	19471.4	6.57009	3.49126	0.00407396	(g) Endozoicomonas
BMC2	Placebo vs. BMC2	ASV_58	2558.1	7.33109	3.30707	0.00781556	(g) Endozoicomonas
BMC2	Placebo vs. BMC2	ASV_71	801.918	-8.261	-3.48359	0.00416163	(g) Terasakiispira
BMC2	Placebo vs. BMC2	ASV_108	1165.26	-8.45519	-2.80978	0.0375589	(g) Candidatus Amoebophilus
BMC2	Placebo vs. BMC2	ASV_121	83.2439	10.2799	2.86801	0.0319285	(g) Ekhidna
BMC2	Placebo vs. BMC2	ASV_219	165.448	8.49975	3.11255	0.0148385	(g) Endozoicomonas
BMC2	Placebo vs. BMC2	ASV_227	361.132	14.5139	4.25257	0.000199808	(g) Terasakiispira
BMC2	Placebo vs. BMC2	ASV_260	41.8651	7.32718	2.80232	0.0381864	(g) NS5 marine group
BMC2	Placebo vs. BMC2	ASV_272	115.662	8.47929	3.09849	0.0154526	(g) Endozoicomonas
BMC2	Placebo vs. BMC2	ASV_278	14.7667	-22.9711	-6.00923	5.3313e-07	(g) Sediminibacterium
BMC2	Placebo vs. BMC2	ASV_286	128.333	23.2139	5.49007	3.5356e-06	(g) Endozoicomonas
BMC2	Placebo vs. BMC2	ASV_323	90.7028	22.6825	5.3935	4.93429e-06	(g) Endozoicomonas
BMC2	Placebo vs. BMC2	ASV_334	97.3999	22.7498	4.90225	1.83713e-05	(g) Endozoicomonas
BMC2	Placebo vs. BMC2	ASV_335	93.1315	22.6452	5.38283	4.93429e-06	(g) Endozoicomonas
BMC2	Placebo vs. BMC2	ASV_378	89.525	22.5921	5.40058	4.93429e-06	(g) Endozoicomonas
BMC2	Placebo vs. BMC2	ASV_479	53.9891	22.0146	6.11512	3.67933e-07	(g) Endozoicomonas
BMC2	Placebo vs. BMC2	ASV_480	72.2092	22.2946	5.32581	6.05152e-06	(g) Endozoicomonas
BMC2	Placebo vs. BMC2	ASV_496	65.5873	22.2924	5.08126	1.32532e-05	(g) Endozoicomonas
BMC2	Placebo vs. BMC2	ASV_512	77.4205	22.4682	5.79338	1.12742e-06	(g) Endozoicomonas
BMC2	Placebo vs. BMC2	ASV_595	71.7706	-10.7144	-3.08926	0.0158313	(g) Porphyrobacter
BMC2	Placebo vs. BMC2	ASV_630	39.8537	8.58484	2.74741	0.0446215	(g) Endozoicomonas
BMC2	Placebo vs. BMC2	ASV_641	49.7269	8.95853	2.78098	0.0405222	(g) Endozoicomonas
BMC2	Placebo vs. BMC2	ASV_648	45.4162	8.67473	2.8875	0.0304271	(g) Endozoicomonas
BMC2	Placebo vs. D_BMC2	ASV_4	39267	5.90957	3.10095	0.0225183	(g) Endozoicomonas
BMC2	Placebo vs. D_BMC2	ASV_26	5091.86	-5.93951	-3.85872	0.0014988	(g) Endozoicomonas
BMC2	Placebo vs. D_BMC2	ASV_58	2558.1	6.79877	3.06678	0.0250039	(g) Endozoicomonas
BMC2	Placebo vs. D_BMC2	ASV_108	1165.26	-9.06706	-2.98922	0.0319969	(g) Candidatus Amoebophilus
BMC2	Placebo vs. D_BMC2	ASV_133	429.254	7.64051	3.54158	0.00484053	(g) Endozoicomonas
BMC2	Placebo vs. D_BMC2	ASV_227	361.132	14.4084	4.19406	0.000410443	(g) Terasakiispira
BMC2	Placebo vs. D_BMC2	ASV_286	128.333	20.3915	4.81866	4.59269e-05	(g) Endozoicomonas
BMC2	Placebo vs. D_BMC2	ASV_323	90.7028	20.5108	4.87345	4.18197e-05	(g) Endozoicomonas
BMC2	Placebo vs. D_BMC2	ASV_334	97.3999	20.4671	4.40756	0.000199159	(g) Endozoicomonas
BMC2	Placebo vs. D_BMC2	ASV_335	93.1315	20.3945	4.84389	4.42823e-05	(g) Endozoicomonas
BMC2	Placebo vs. D_BMC2	ASV_378	89.525	20.4449	4.88336	4.1142e-05	(g) Endozoicomonas
BMC2	Placebo vs. D_BMC2	ASV_479	53.9891	21.0946	5.85581	7.75788e-07	(g) Endozoicomonas
BMC2	Placebo vs. D_BMC2	ASV_480	72.2092	19.4633	4.64197	8.77331e-05	(g) Endozoicomonas
BMC2	Placebo vs. D_BMC2	ASV_496	65.5873	19.3284	4.39833	0.000201281	(g) Endozoicomonas
BMC2	Placebo vs. D_BMC2	ASV_512	77.4205	19.5113	5.02167	2.25386e-05	(g) Endozoicomonas
BMC2	Placebo vs. D_BMC2	ASV_725	22.1239	20.0142	5.09298	1.83291e-05	(g) Erythrobacter
BMC2	Placebo vs. D_BMC2	ASV_744	40.1165	19.4304	5.60428	2.99053e-06	(g) Endozoicomonas
BMC2	Placebo vs. D_BMC2	ASV_750	19.9196	15.6398	4.38687	0.000205548	(g) Pseudoalteromonas
BMC2	Placebo vs. D_BMC2	ASV_851	37.7254	-23.468	-6.32197	9.84802e-08	(g) Endozoicomonas
BMC2	Placebo vs. D_BMC2	ASV_1089	25.5808	18.4967	5.2193	1.36975e-05	(g) Endozoicomonas
BMC2	Placebo vs. D_BMC2	ASV_1106	25.7179	18.0349	4.36549	0.00022324	(g) Endozoicomonas
BMC2	Placebo vs. D_BMC2	ASV_1132	24.9126	-22.9043	-6.05399	3.66103e-07	(g) Endozoicomonas
BMC2	Placebo vs. D_BMC2	ASV_1265	22.8482	-23.259	-6.70682	2.27547e-08	(g) Endozoicomonas
BMC2	Placebo vs. D_BMC2	ASV_1590	14.7492	17.9811	4.85316	4.42823e-05	(g) Endozoicomonas
BMC2	Placebo vs. D_BMC2	ASV_1593	7.2913	-21.2126	-5.90633	6.66977e-07	(g) Endozoicomonas
BMC2	Placebo vs. D_BMC2	ASV_2050	27.6106	19.7474	4.23709	0.000359785	(g) Roseovarius
BMC2	Placebo vs. D_BMC2	ASV_2635	20.6045	-21.1435	-4.54056	0.000121102	(g) Coraliomargarita
BMC2	BMC2 vs. D_BMC2	ASV_278	14.7667	18.5181	4.78279	0.000114899	(g) Sediminibacterium
BMC2	BMC2 vs. D_BMC2	ASV_851	37.7254	-19.2516	-5.16594	1.69424e-05	(g) Endozoicomonas
BMC2	BMC2 vs. D_BMC2	ASV_1132	24.9126	-19.9447	-5.26091	1.03211e-05	(g) Endozoicomonas
BMC2	BMC2 vs. D_BMC2	ASV_1265	22.8482	-20.8826	-6.0152	1.94034e-07	(g) Endozoicomonas
BMC2	BMC2 vs. D_BMC2	ASV_1593	7.2913	-19.488	-5.41328	4.69002e-06	(g) Endozoicomonas
