## Supplementary material for "Probiotic and postbiotic treatment *in situ* during a marine heat wave improves coral health and promotes specific metabolic and microbiome changes": Table S8

### Sheet: PERMANOVA metabolic profile
Table S8: Statistical tests based on the metabolites detected by 1H NMR analysis. PERMONOVA was used for detecting differences in the metabolic profile between treatments. ANOVA or Krukall-Wallis (depending on distribution normality) was used to determine differences in the concentration of individual metabolites among treatments, which was followed by pairwise comparison between treatments by Tu…
PERMANOVA metabolites by sampling time
	Df	SumOfSqs	R-squared	F-value	p-value (based on 999 permutations)
T0	4	33.121	0.21813	1.3949	0.234
T0 residual	20	122.413	0.78705	NA	NA
T1	4	38.404	0.310756	2.14161	0.001**
T1 residual	19	85.1783	0.689244	NA	NA
T1 - Pairwise PERMANOVA
Interaction	F.Model	R2	pval	padj
BMC2 vs. D_BMC1	4.12896	0.340422	0.004	0.0225
BMC2 vs. D_BMC2	2.49114	0.237452	0.005	0.0225
BMC2 vs. BMC1	3.09317	0.306462	0.007	0.0225
BMC2 vs. Placebo	2.01088	0.20087	0.009	0.0225
D_BMC1 vs. D_BMC2	2.43387	0.233266	0.019	0.038
D_BMC1 vs. BMC1	2.16493	0.212981	0.069	0.102857
D_BMC1 vs. Placebo	1.96119	0.218854	0.072	0.102857
D_BMC2 vs. BMC1	1.65372	0.191099	0.101	0.12625
D_BMC2 vs. Placebo	0.952434	0.106388	0.541	0.601111
BMC1 vs. Placebo	0.627112	0.0822215	0.754	0.754

### Sheet: ANOVA-Kruskall - each metab
							ANOVA only		Kruskal-Wallis only
Metabolite	shapiro_p	levene_p	test	n	k	df_1	F_value	eta2	H	epsilon2	BH p_adjusted
Formate	0.6450335994240237	0.4799955163778773	ANOVA	24	5	4	6.722499401158754	0.5859664198788072	NA	NA	0.027947222031583813
Trimethylamine.N.oxide	0.1152801607499983	0.3441008878457987	ANOVA	24	5	4	6.124104148271773	0.5631824070073008	NA	NA	0.027947222031583813
Isoleucine	0.0503265	0.0338814	Kruskal-Wallis	24	5	4	NA	NA	14.3177	0.543034	0.0486626
Succinate	0.0977177	0.6605737919187386	ANOVA	24	5	4	4.266520082495192	0.4731892175095665	NA	NA	0.0716767
Glycine	0.9716379394313202	0.2360686811658916	ANOVA	24	5	4	3.59519	0.4308101006722099	NA	NA	0.098611
Trigonelline	0.7881506073937927	0.837556	ANOVA	24	5	4	3.53058	0.4263683501267055	NA	NA	0.098611
Dimethylamine	0.18880977967197393	0.10499924343007408	ANOVA	24	5	4	3.2154310917666793	0.40367320421492947	NA	NA	0.11698171041461382
Trimethylamine	0.0591798	0.7592669909940265	ANOVA	24	5	4	2.924146684931161	0.38103867504552286	NA	NA	0.12845360891020086
Betaine	0.4183611703926222	0.8962471829342011	ANOVA	24	5	4	2.8119800705350437	0.37185764102867885	NA	NA	0.12845360891020086
DMSP	0.106349	0.0821664	ANOVA	24	5	4	2.7799475667206384	0.36918551451897175	NA	NA	0.12845360891020086
DMSO	0.12162768949876579	0.0963831	ANOVA	24	5	4	2.704987585657279	0.3628426680228724	NA	NA	0.12845360891020086
N.N.Dimethylformamide	0.0990879	0.8950702807487505	ANOVA	24	5	4	2.1513604840729057	0.3117299102166678	NA	NA	0.21832755452237324
Valine	0.00728073	0.45924006637107095	Kruskal-Wallis	24	5	4	NA	NA	5.637902523933866	0.0862054	0.40315645872658973
myo.Inositol	0.8439282368609646	0.2861172886774423	ANOVA	24	5	4	1.2663703032685716	0.21048742670985165	NA	NA	0.5113278499885479
Un2	0.6676192870839814	0.6952933689380314	ANOVA	24	5	4	1.2246021554649973	0.20496798340703704	NA	NA	0.5113278499885479
Fumarate	0.0471917	0.00342523	Kruskal-Wallis	24	5	4	NA	NA	4.186710816777032	0.00982689	0.5449663997146897
Un1	0.5766700535465444	0.033478257367105926	Kruskal-Wallis	24	5	4	NA	NA	4.023749456285333	0.00124997	0.5449663997146897
Acrylate	0.356919	0.013376051334426495	Kruskal-Wallis	24	5	4	NA	NA	3.7760000000000105	-0.0117895	0.55860463893230194
Alanine	0.9742341406866746	0.10471565238740309	ANOVA	24	5	4	0.699378	0.1283409304359418	NA	NA	0.6829602077999242
Acetate	0.5819954209688908	0.0637179	ANOVA	24	5	4	0.6417331083602182	0.11902167549153556	NA	NA	0.6829602077999242
Lactate	0.19584472033185474	0.3793675096886285	ANOVA	24	5	4	0.6360357125144903	0.11808976888821163	NA	NA	0.6829602077999242
N.N.Dimethylglycine	0.5269066184011312	0.9351367889857618	ANOVA	24	5	4	0.620692	0.11557020937840232	NA	NA	0.6829602077999242
X1.Methylnicotinamide	0.3403323893749382	0.6440254321686674	ANOVA	24	5	4	0.40426590484447034	0.0784333	NA	NA	0.8032094496847448

### Sheet: Pairwise Tukey-Dunn
Metabolite	Test	contrast	estimate	lwr	upr	z	p_adj_within
Formate	TukeyHSD	BMC2-BMC1	-0.407785	-0.917732	0.10216197603889032	NA	0.1568641740216714
Formate	TukeyHSD	D_BMC1-BMC1	-0.393659	-0.903606	0.11628829061284196	NA	0.1812080097718053
Formate	TukeyHSD	D_BMC2-BMC1	-0.63213	-1.14208	-0.122183	NA	0.010992841932282893
Formate	TukeyHSD	Placebo-BMC1	-0.877373	-1.41825	-0.336492	NA	8.813900329641688e-4
Formate	TukeyHSD	D_BMC1-BMC2	0.014126314573951616	-0.495821	0.524073	NA	0.9999879879460871
Formate	TukeyHSD	D_BMC2-BMC2	-0.224345	-0.734292	0.2856023416363232	NA	0.680896
Formate	TukeyHSD	Placebo-BMC2	-0.469588	-1.01047	0.0712927	NA	0.10802396694821992
Formate	TukeyHSD	D_BMC2-D_BMC1	-0.238471	-0.748418	0.2714760270623716	NA	0.6312286262299533
Formate	TukeyHSD	Placebo-D_BMC1	-0.483714	-1.02459	0.0571664	NA	0.0932006
Formate	TukeyHSD	Placebo-D_BMC2	-0.245243	-0.786123	0.2956373068023303	NA	0.6568536363713808
Isoleucine	Dunn(BH)	BMC1 - BMC2	NA	NA	NA	-0.674348	0.6210308386190507
Isoleucine	Dunn(BH)	BMC1 - D_BMC1	NA	NA	NA	0.5844348959699589	0.6210308386190507
Isoleucine	Dunn(BH)	BMC2 - D_BMC1	NA	NA	NA	1.2587828528583729	0.29729825068970156
Isoleucine	Dunn(BH)	BMC1 - D_BMC2	NA	NA	NA	-2.36022	0.0500597
Isoleucine	Dunn(BH)	BMC2 - D_BMC2	NA	NA	NA	-1.68587	0.15303477021667652
Isoleucine	Dunn(BH)	D_BMC1 - D_BMC2	NA	NA	NA	-2.94465	0.020079466786825612
Isoleucine	Dunn(BH)	BMC1 -Placebo	NA	NA	NA	-2.3259	0.0500597
Isoleucine	Dunn(BH)	BMC2 -Placebo	NA	NA	NA	-1.69012	0.15303477021667652
Isoleucine	Dunn(BH)	D_BMC1 -Placebo	NA	NA	NA	-2.87691	0.020079466786825612
Isoleucine	Dunn(BH)	D_BMC2 -Placebo	NA	NA	NA	-0.100665	0.9198160940394872
Trimethylamine.N.oxide	TukeyHSD	BMC2-BMC1	-0.677436	-1.42828	0.0734074	NA	0.0890705
Trimethylamine.N.oxide	TukeyHSD	D_BMC1-BMC1	-0.776147	-1.52699	-0.0253033	NA	0.040699397076255917
Trimethylamine.N.oxide	TukeyHSD	D_BMC2-BMC1	-0.999234	-1.75008	-0.248391	NA	0.00604697
Trimethylamine.N.oxide	TukeyHSD	Placebo-BMC1	-1.17157	-1.96796	-0.375181	NA	0.00239198
Trimethylamine.N.oxide	TukeyHSD	D_BMC1-BMC2	-0.0987108	-0.849554	0.6521323910492225	NA	0.9943940418819728
Trimethylamine.N.oxide	TukeyHSD	D_BMC2-BMC2	-0.321799	-1.07264	0.42904465803195624	NA	0.7008943527512839
Trimethylamine.N.oxide	TukeyHSD	Placebo-BMC2	-0.494134	-1.29052	0.3022550095388118	NA	0.3677860277072884
Trimethylamine.N.oxide	TukeyHSD	D_BMC2-D_BMC1	-0.223088	-0.973931	0.5277554354993933	NA	0.895793
Trimethylamine.N.oxide	TukeyHSD	Placebo-D_BMC1	-0.395424	-1.19181	0.40096578700624885	NA	0.5788857012246853
Trimethylamine.N.oxide	TukeyHSD	Placebo-D_BMC2	-0.172336	-0.968725	0.6240535200235151	NA	0.9643946649332064
